# A Single Cell Transcriptomic Atlas Characterizes Aging Tissues in the Mouse

**DOI:** 10.1101/661728

**Authors:** The Tabula Muris Consortium, Angela Oliveira Pisco, Aaron McGeever, Nicholas Schaum, Jim Karkanias, Norma F Neff, Spyros Darmanis, Tony Wyss-Coray, Stephen R Quake

**Affiliations:** Chan Zuckerberg Biohub, San Francisco, California, USA; Stanford University School of Medicine, Stanford, California, USA

## Abstract

Aging is characterized by a progressive loss of physiological integrity, leading to impaired function and increased vulnerability to death^1^. Despite rapid advances over recent years, many of the molecular and cellular processes which underlie progressive loss of healthy physiology are poorly understood^2^. To gain a better insight into these processes we have created a single cell transcriptomic atlas across the life span of Mus musculus which includes data from 23 tissues and organs. We discovered cell-specific changes occurring across multiple cell types and organs, as well as age related changes in the cellular composition of different organs. Using single-cell transcriptomic data we were able to assess cell type specific manifestations of different hallmarks of aging, such as senescence^3^, genomic instability^4^ and changes in the organism’s immune system^2^. This Tabula Muris Senis provides a wealth of new molecular information about how the most significant hallmarks of aging are reflected in a broad range of tissues and cell types.
