## Supplementary Table 4 for "A Single Cell Transcriptomic Atlas Characterizes Aging Tissues in the Mouse"

### Sheet: p-value<0.05
Genes for which the fraction of cells expressing significantly increases with age								Genes for which the fraction of cells expressing significantly decreases with age
Gene symbol	slope	r^2	p-value	standard deviation				Gene symbol	slope	r^2	p-value	standard deviation
Cdkn2a	0.00048881	0.494819	1.00768e-07	7.62108e-05				Sulf2	-0.00301697	0.208775	0.00182161	0.000906269
E2f2	0.00315433	0.268297	0.000316729	0.000803789				Angptl2	-0.00337777	0.190575	0.0030507	0.00107414
Tnf	0.00120008	0.239621	0.000745445	0.000329866				Sirt4	-0.000598515	0.183433	0.00372727	0.000194854
Lmnb1	0.00400869	0.212028	0.00165979	0.00119244				Sirt3	-0.00251514	0.120191	0.0211405	0.00105002
Il10	0.000610326	0.198969	0.00240734	0.00018896				Nnmt	-0.00189212	0.111701	0.0266016	0.000823334
Il1b	0.00491971	0.172601	0.00504003	0.00166207				Sirt5	-0.000816422	0.110996	0.0271141	0.000356525
Bst1	0.00143721	0.160755	0.00699291	0.000506707				Bcl2l2	-0.000887286	0.107364	0.0299124	0.000394771
Irg1	0.000841609	0.154027	0.00841351	0.000304345				Nmnat1	-0.000738902	0.103466	0.0332391	0.000335619
Parp14	0.00166299	0.128262	0.0169866	0.000668971				Nampt	-0.00229132	0.100499	0.0360182	0.00105775
Itgax	0.000597471	0.115087	0.0242731	0.000255641				Parp6	-0.000411353	0.0990681	0.0374401	0.000191412
Itgam	0.00320334	0.0914824	0.0459828	0.00155767				Igfbp2	-0.0107722	0.0920655	0.0452613	0.00521986
								Parp3	-0.000671707	0.0910465	0.0465297	0.000327487

### Sheet: all_genes
Gene symbol	slope	r^2	p-value	standard deviation
Sirt6	0.000268187	0.0147504	0.432256	0.000338209
Parp6	-0.000411353	0.0990681	0.0374401	0.000191412
Serpine1	-0.00120338	0.0236434	0.31899	0.00119324
Csf1	0.00039635	0.000611795	0.873377	0.00247183
Il12b	3.65086e-05	0.051958	0.136713	2.40635e-05
Parp11	0.000183247	0.0310934	0.252214	0.000157841
Trp53	0.00201399	0.0119302	0.480326	0.00282816
Wbscr27	-0.00017401	0.0068706	0.592707	0.000322816
Cdkn2a	0.00048881	0.494819	1.00768e-07	7.62108e-05
Dao	0.000723576	0.0369204	0.211465	0.000570239
Zc3hav1	0.00077414	0.0238746	0.316607	0.0007638
Parp1	-0.000650481	0.0156972	0.417743	0.000794811
Nampt	-0.00229132	0.100499	0.0360182	0.00105775
Nmnat1	-0.000738902	0.103466	0.0332391	0.000335619
Sirt5	-0.000816422	0.110996	0.0271141	0.000356525
Pvrl4	-0.000877522	0.020825	0.350004	0.000928477
Angptl2	-0.00337777	0.190575	0.0030507	0.00107414
Bcl2l2	-0.000887286	0.107364	0.0299124	0.000394771
Sirt2	-0.00131173	0.0766717	0.0688185	0.000702393
Ppm1d	0.000492433	0.0239554	0.315779	0.000485016
Evl	0.00365141	0.0710107	0.0803773	0.00203788
Ccdc74a	-0.000121735	0.0243668	0.311608	0.000118859
Cd38	0.00198988	0.0535389	0.130727	0.00129098
Nxph4	3.66415e-06	0.000623968	0.872133	2.26273e-05
Retnla	0.000190194	0.00288522	0.729123	0.000545576
Sirt1	-0.000596056	0.0777664	0.0667891	0.000316728
Fabp4	0.00239928	0.00960238	0.526853	0.00375986
Nmnat3	-1.09958e-05	2.63712e-05	0.973608	0.000330392
Prodh	-0.00121989	0.0707259	0.0810094	0.000682306
Ier5	0.00535577	0.0277416	0.279881	0.0048924
Itgax	0.000597471	0.115087	0.0242731	0.000255641
Il1b	0.00491971	0.172601	0.00504003	0.00166207
Parp9	0.000195294	0.00618941	0.611719	0.000381849
Nfkbiz	-0.00058071	0.00211774	0.766753	0.00194508
Tnks	-0.000838515	0.0691875	0.0845146	0.000474573
Il18	0.000362915	0.00673145	0.59649	0.000680235
Arg1	-0.00560156	0.0561285	0.121524	0.00354445
Epn3	-0.000606297	0.0374367	0.208239	0.00047438
Btg2	-0.00312667	0.00860342	0.549276	0.005179
Il10	0.000610326	0.198969	0.00240734	0.00018896
Crabp2	0.000263454	0.000997925	0.838696	0.00128622
Itgam	0.00320334	0.0914824	0.0459828	0.00155767
Fcgr1	0.00179521	0.0432452	0.175556	0.00130294
Emr1	0.00189721	0.0726121	0.0769169	0.00104621
Cdkn1a	-0.00412688	0.00847197	0.552356	0.00688903
Parp14	0.00166299	0.128262	0.0169866	0.000668971
Parp16	-3.55587e-05	0.000932396	0.844014	0.000179605
Parp4	0.000349038	0.0262765	0.293135	0.000327856
Il6	0.00159727	0.0246695	0.308585	0.00154971
Parp10	0.00055244	0.0578874	0.11567	0.00034389
Ccl2	0.00310072	0.0638221	0.0980306	0.00183245
Cdkn2b	-4.23188e-05	0.000252398	0.918475	0.000410971
Sirt7	0.00219829	0.0758227	0.0704361	0.00118424
Nadk	-0.000261011	0.00086501	0.849689	0.00136879
Ly6d	0.00314614	0.00340661	0.70667	0.00830331
Lyve1	0.000270414	0.00595477	0.618571	0.000539107
Bmi1	-0.000820487	0.0666915	0.0905419	0.000473614
Nfkb1	0.00013958	0.000313523	0.909175	0.00121618
Il12a	0.000163873	0.0142783	0.439774	0.000210098
Fcna	0.00110883	0.0483763	0.151403	0.00075885
Parp8	-3.5943e-05	0.000467978	0.889149	0.000256315
Igfbp2	-0.0107722	0.0920655	0.0452613	0.00521986
Slc52a2	0.000326858	0.0230424	0.325294	0.000328404
Parp12	-0.000249653	0.0110689	0.49671	0.00036412
Irg1	0.000841609	0.154027	0.00841351	0.000304345
Parp3	-0.000671707	0.0910465	0.0465297	0.000327487
E2f2	0.00315433	0.268297	0.000316729	0.000803789
Mrc1	-0.000412161	0.00607804	0.614951	0.000813273
E2f7	9.6897e-05	0.0498088	0.145331	6.53038e-05
Sarm1	-7.22082e-05	0.00777958	0.56913	0.000125831
Sirt4	-0.000598515	0.183433	0.00372727	0.000194854
Lmnb1	0.00400869	0.212028	0.00165979	0.00119244
Tiparp	-0.00217504	0.0134119	0.454097	0.0028785
Nnmt	-0.00189212	0.111701	0.0266016	0.000823334
Bst1	0.00143721	0.160755	0.00699291	0.000506707
Slc48a1	-0.00114882	0.025456	0.300898	0.00109681
Tnf	0.00120008	0.239621	0.000745445	0.000329866
Hmgb1	0.00455361	0.0310075	0.25288	0.00392788
Nt5e	-0.000624709	0.0680136	0.0872952	0.000356829
Sulf2	-0.00301697	0.208775	0.00182161	0.000906269
Cd68	0.00300111	0.0259136	0.296538	0.00283918
Cd36	-0.00457802	0.0139423	0.445246	0.00594069
Sirt3	-0.00251514	0.120191	0.0211405	0.00105002
Mgl2	-0.000523601	0.0462401	0.160981	0.000366932
Nmnat2	-7.04235e-05	0.0267819	0.288477	6.55055e-05
Parp2	0.000123643	0.00194382	0.776279	0.00043231
Loxl4	-0.00135661	0.0562677	0.121049	0.000857284
