## Supplementary Table 10 for "A Single Cell Transcriptomic Atlas Characterizes Aging Tissues in the Mouse"

### Sheet: facs.Brain_Myeloid.101214vs16
FACS Brain Myeloid rank genes clusters 10,12 and 14 vs clusters 1 and 6
gene	score	logfoldchanges	pvals	pvals_adj
Ifitm3	15.4274	5.98774	8.98666e-42	5.94378e-38
Rpl13a	13.9325	1.97028	3.06353e-38	1.01311e-34
Cfl1	12.7731	1.48902	1.4842e-33	3.27217e-30
Rpsa	12.1372	1.72535	7.99012e-31	1.32117e-27
H2-D1	11.9265	1.35607	5.84536e-30	8.92182e-27
Rtp4	11.3926	4.35429	2.24666e-26	2.22891e-23
Tagln2	11.3642	3.09565	7.41986e-27	8.66029e-24
Ifit3	11.3534	7.79662	1.10987e-25	9.57477e-23
Rplp0	11.351	1.44321	1.68226e-27	2.08622e-24
Bst2	11.3086	2.4988	1.0638e-26	1.17266e-23
Ptma	11.2356	2.0398	1.40959e-26	1.47206e-23
Usp18	11.0406	5.48851	9.43875e-25	7.20322e-22
H2-K1	10.9932	1.4447	4.99666e-26	4.72113e-23
Oasl2	10.7799	6.72798	1.03646e-23	7.09155e-21
Lgals3bp	10.5401	2.00897	5.60733e-24	3.97359e-21
Rpl13	10.515	1.42743	5.58525e-24	3.97359e-21
Spint2	10.2622	7.47531	8.28544e-22	4.56666e-19
Rps5	10.1969	1.571	8.23016e-23	5.26783e-20
Rps7	10.1609	1.6917	1.56871e-22	9.727e-20
B2m	10.0052	1.05951	5.06516e-22	2.95597e-19
Tspo	9.97939	2.21373	7.31276e-22	4.14571e-19
Isg15	9.95965	6.35303	8.17492e-21	3.95626e-18
Pfn1	9.64296	1.12108	1.02181e-20	4.82734e-18
Tmsb10	9.54589	3.60554	1.66564e-19	7.03183e-17
I830012O16Rik	9.47772	8.40401	3.90433e-19	1.54939e-16
Stmn1	9.47753	4.14706	2.30568e-19	9.33659e-17
Irf7	9.45435	6.64447	4.1532e-19	1.61584e-16
Fth1	9.41371	0.9501	7.07781e-20	3.19177e-17
Ly6a	9.36485	4.12463	5.18812e-19	1.90634e-16
Car2	9.23109	6.73088	2.47623e-18	8.32768e-16
Rps3a	9.19899	1.31781	4.48584e-19	1.6794e-16
Krt18	9.18425	7.52224	3.73575e-18	1.23541e-15
Tgtp2	9.15024	6.80251	4.31664e-18	1.40411e-15
Ifitm2	9.07614	5.59553	7.20222e-18	2.23781e-15
Zbp1	9.03931	7.38696	1.01378e-17	3.00229e-15
Oas1a	8.99859	4.71424	9.56694e-18	2.87617e-15
Anxa2	8.97899	4.80674	1.2049e-17	3.51583e-15
Gnb2l1	8.914	1.50527	4.7836e-18	1.53091e-15
Ifit2	8.89755	6.42591	2.62027e-17	7.22103e-15
Ifi204	8.88842	5.40874	2.69234e-17	7.318e-15
Rps18	8.86117	1.34246	7.21801e-18	2.23781e-15
Gstm1	8.84931	4.42302	2.96246e-17	7.86314e-15
Ifi27l2a	8.84198	3.72808	2.32324e-17	6.49263e-15
Rps20	8.79787	1.46522	1.38002e-17	3.96846e-15
Rpl3	8.75239	1.26273	1.62407e-17	4.60355e-15
Epcam	8.73422	7.70814	1.0409e-16	2.58169e-14
Eef1a1	8.67269	0.911354	2.97216e-17	7.86314e-15
Rps3	8.58788	1.09359	5.8484e-17	1.52689e-14
Fxyd5	8.53272	4.19724	2.9561e-16	6.82034e-14
Ifit1	8.52782	7.13021	4.181e-16	9.53557e-14
Krt8	8.50628	6.76092	5.1946e-16	1.1581e-13
Cd24a	8.49561	7.47366	5.75991e-16	1.26987e-13
Vim	8.42721	5.3765	8.12899e-16	1.71591e-13
Gm4902	8.36431	3.59513	8.41256e-16	1.75707e-13
Slfn2	8.34798	2.69839	6.402e-16	1.38075e-13
Rpl14	8.33269	1.32428	4.62627e-16	1.04312e-13
Anp32b	8.24336	2.5085	1.42422e-15	2.88361e-13
Ccnd2	8.22137	7.36257	4.00847e-15	7.87486e-13
1810030J14Rik	8.13785	6.39426	6.99595e-15	1.32203e-12
Ccl12	8.08556	2.92751	5.89558e-15	1.14686e-12
Sp100	8.05638	3.69773	7.30005e-15	1.35372e-12
Oit1	8.05486	8.20053	1.2762e-14	2.26093e-12
Parp14	8.03776	2.99983	7.28965e-15	1.35372e-12
Stat1	8.02817	2.62537	6.72446e-15	1.28542e-12
Adh1	8.01628	6.60793	1.61197e-14	2.78128e-12
H2-Ab1	8.01197	3.62303	1.23409e-14	2.20603e-12
Rpl6	7.96229	1.33575	7.50526e-15	1.37888e-12
Hmgn2	7.95691	2.00195	1.03309e-14	1.8635e-12
Rsad2	7.943	7.3063	2.59556e-14	4.40181e-12
Rpl8	7.92776	1.31543	9.28528e-15	1.69026e-12
Crip1	7.90482	5.09256	3.25569e-14	5.45993e-12
Prdx1	7.86604	1.43402	1.44178e-14	2.53166e-12
Plac8	7.85895	6.53244	4.66117e-14	7.51927e-12
Tspan1	7.84252	6.98501	5.21179e-14	8.3397e-12
Agr2	7.78386	6.74245	8.04137e-14	1.22736e-11
Slfn5	7.77706	5.25421	7.08529e-14	1.10305e-11
H2-Aa	7.76554	5.98285	9.02437e-14	1.35653e-11
Pyhin1	7.75426	4.45139	7.11576e-14	1.10305e-11
Rpl4	7.74982	1.07033	3.27452e-14	5.45993e-12
H2-Q6	7.73962	4.31638	8.28415e-14	1.25476e-11
Rps24	7.7321	1.3536	4.33163e-14	7.04493e-12
Gm4951	7.70841	4.10942	9.48206e-14	1.41461e-11
Isg20	7.67622	5.13711	1.33945e-13	1.9687e-11
Ccnb2	7.65769	7.52203	1.82827e-13	2.56942e-11
Krt19	7.63863	7.3225	2.13297e-13	2.95961e-11
Xaf1	7.62177	3.17182	1.52649e-13	2.21085e-11
Cd74	7.61417	3.09179	1.81261e-13	2.56898e-11
Gm12250	7.60717	3.75222	1.76366e-13	2.5176e-11
Hmgb2	7.59192	2.86031	1.83882e-13	2.56942e-11
Cldn3	7.55644	7.90028	3.68531e-13	4.94081e-11
Tpt1	7.55128	1.17969	1.52157e-13	2.21085e-11
Crlf2	7.53546	2.19494	2.35334e-13	3.19855e-11
Rpl18	7.53333	1.19527	1.61674e-13	2.32459e-11
Trex1	7.49753	1.74426	2.35354e-13	3.19855e-11
Cldn7	7.49677	7.4721	5.45008e-13	6.97681e-11
Eif5a	7.48754	1.261	2.19011e-13	3.0178e-11
Rbm3	7.47397	1.96658	2.95727e-13	3.99171e-11
Tsc22d1	7.47224	4.0027	4.57209e-13	5.89265e-11
Klk1	7.46353	6.42642	6.73333e-13	8.40269e-11
Rps4x	7.40086	1.13444	3.97302e-13	5.22071e-11

### Sheet: facs.Brain_Myeloid.16vs101214
FACS Brain Myeloid rank genes clusters 1 and 6 vs clusters 10,12 and 14
gene	score	logfoldchanges	pvals	pvals_adj
Csf1r	50.381	1.84172	0	0
Cx3cr1	46.4818	1.77846	0	0
Serinc3	45.7739	1.87048	0	0
Gpr34	44.4178	1.69656	0	0
P2ry12	44.1954	1.57326	0	0
Itgb5	42.884	1.57995	0	0
Sepp1	38.6424	1.42427	3.06857e-290	5.53514e-287
Glul	38.2969	1.72696	2.97105e-291	5.89515e-288
Cd164	37.0605	1.68319	2.91673e-274	4.13384e-271
Sirpa	35.8947	1.55913	5.98692e-259	7.9195e-256
Entpd1	34.4198	1.64391	9.10692e-240	8.21361e-237
P2ry13	34.2148	1.36827	6.20989e-236	5.13402e-233
Pros1	33.9239	1.99242	5.03312e-232	3.99469e-229
Abca9	32.9426	2.32768	1.08217e-218	7.1575e-216
Ctsd	31.9839	1.34172	4.13354e-200	2.21669e-197
Rhob	31.6615	1.5109	1.60435e-205	9.64655e-203
Cmtm6	31.006	1.69223	2.78424e-197	1.45381e-194
Ubc	30.8803	1.27621	3.12335e-196	1.58907e-193
Marcks	30.6809	1.17934	4.05838e-192	2.01316e-189
Cfh	30.3335	1.66886	1.11603e-189	5.14981e-187
Hexb	29.6964	1.31918	2.1974e-174	8.38476e-172
Kctd12	29.6669	1.68721	6.84293e-182	3.01728e-179
4632428N05Rik	29.4583	1.19155	1.11839e-178	4.82415e-176
Tgfbr1	29.2843	1.42784	8.03053e-178	3.31962e-175
Siglech	28.8627	1.12011	3.85335e-171	1.36533e-168
Ccr5	28.8469	2.00339	2.23344e-171	8.05744e-169
Fcrls	28.7645	1.09721	1.15241e-170	4.0116e-168
Plxdc2	28.5291	1.38138	2.30007e-169	7.86863e-167
Cyfip1	27.9072	1.54976	2.73168e-162	8.33877e-160
Ssh2	27.0599	1.57124	4.29165e-153	1.10591e-150
Rnase4	26.8688	1.16134	4.41988e-151	1.09624e-148
Pan3	26.8671	1.96084	2.03765e-149	4.81322e-147
Slco2b1	26.8649	1.28804	2.56339e-151	6.52087e-149
Itgam	26.8228	1.40141	7.30905e-151	1.79045e-148
Inpp5d	26.8171	1.30168	1.14589e-150	2.77278e-148
Golm1	26.7198	1.19802	9.76347e-150	2.33406e-147
Ifngr1	26.5204	1.05936	8.18689e-147	1.91111e-144
Mertk	26.146	1.58322	1.61431e-143	3.5199e-141
Man2b1	26.0069	1.17459	2.33164e-142	4.97466e-140
Ivns1abp	25.9779	1.48222	8.61434e-142	1.78048e-139
Tm9sf2	25.9596	1.50277	1.39833e-141	2.86037e-139
Malat1	25.7784	0.747448	2.18204e-139	4.37334e-137
Cttnbp2nl	25.5031	1.54051	5.74912e-137	1.14074e-134
Srgap2	25.1221	1.49698	3.0913e-133	5.89784e-131
Serinc1	24.8368	1.67398	6.937e-130	1.2074e-127
Pde3b	24.6148	1.51091	4.57738e-128	7.82968e-126
Nptn	24.42	1.62196	8.20457e-126	1.34541e-123
Elmo1	24.4163	1.68281	7.82007e-126	1.29305e-123
Lpcat2	24.2277	0.955225	1.07622e-123	1.69479e-121
Tacc1	24.1969	1.47026	4.43705e-124	7.0432e-122
Rnf13	24.0969	1.32116	3.89027e-123	5.98378e-121
Fcgr3	23.9691	1.04684	6.97503e-122	1.03283e-119
Selplg	23.448	0.904108	2.63067e-114	3.34601e-112
Arhgap5	23.3323	1.40217	6.52014e-116	8.62485e-114
Zfhx3	23.3285	1.16839	6.05892e-116	8.06853e-114
Cd53	23.29	0.92757	1.86447e-115	2.43387e-113
Picalm	23.2847	1.54201	2.69097e-115	3.46715e-113
Actb	23.19	0.690372	2.70391e-114	3.41726e-112
Qk	23.1149	1.10179	6.11626e-114	7.68094e-112
Snx18	23.0505	1.51522	4.81099e-113	5.96622e-111
Adrb1	22.437	2.15453	4.477e-107	5.13483e-105
Mbnl1	22.3591	1.32176	6.83999e-107	7.79995e-105
Tnfrsf21	22.259	1.73929	2.47715e-105	2.73064e-103
Slc39a1	22.2473	1.9406	1.40076e-104	1.51053e-102
Fscn1	22.2329	1.30218	7.72608e-106	8.56429e-104
Notch2	22.2253	1.59986	9.23649e-105	1.00148e-102
Pip4k2a	22.1801	1.57579	4.17564e-105	4.57751e-103
Bmp2k	22.0948	1.57406	2.57873e-104	2.76579e-102
Slc7a8	22.0573	1.4883	4.39444e-104	4.68787e-102
Amfr	22.0459	1.96891	4.25214e-103	4.44057e-101
Smap2	22.0258	1.16401	5.60664e-104	5.94904e-102
Mef2a	21.9328	1.51797	6.33327e-103	6.51113e-101
Lars2	21.889	1.26133	1.02629e-102	1.04429e-100
Il6ra	21.8689	1.10724	1.48123e-102	1.49191e-100
Csf3r	21.8547	1.20263	2.18714e-102	2.19178e-100
Asah1	21.8365	1.03639	2.7516e-102	2.74358e-100
Mpeg1	21.8348	1.18907	3.08294e-102	3.05858e-100
Jun	21.7246	1.39836	6.91977e-101	6.76365e-99
Slc40a1	21.6018	1.8469	1.11343e-99	1.06728e-97
Hpgd	21.5145	1.15363	2.00148e-99	1.90016e-97
Tmem119	21.411	0.820571	7.39374e-97	6.85545e-95
Trf	21.2542	0.843379	6.09253e-97	5.70226e-95
Epb4.1l2	21.2256	1.13012	6.71253e-97	6.25305e-95
Hpgds	21.2073	0.979638	9.27815e-97	8.56265e-95
Btg2	21.0733	1.19221	1.54007e-95	1.38901e-93
Lifr	20.8357	2.05683	5.76343e-93	5.0157e-91
Nckap1l	20.7666	1.4523	8.55246e-93	7.41039e-91
Sla	20.6825	1.57465	5.34249e-92	4.58899e-90
Fam102b	20.6365	1.3898	1.00552e-91	8.59982e-90
Numb	20.6169	1.94788	3.26791e-91	2.73595e-89
Dusp6	20.5841	1.14326	2.14033e-91	1.80716e-89
Abca1	20.5403	1.65693	9.93409e-91	8.17893e-89
Macf1	20.5393	1.28601	6.08883e-91	5.07625e-89
1700017B05Rik	20.4998	1.39893	1.30522e-90	1.07017e-88
Sgk1	20.4422	1.28444	4.15098e-90	3.37556e-88
Gpr56	20.3652	0.991152	1.40611e-89	1.13415e-87
Laptm5	20.2488	0.810113	1.91866e-87	1.46988e-85
Wtap	20.0344	1.56745	2.02704e-86	1.51775e-84
Ins2	19.9552	4.79071	4.37381e-84	3.15583e-82
Daglb	19.9186	1.0192	7.15177e-86	5.33479e-84

### Sheet: droplet.Kidney.macrophage.13v10
Droplet Kidney Macrophage rank genes cluster 13 vs cluster 10
gene	score	logfoldchanges	pvals	pvals_adj
Sepx1	34.4119	4.31545	1.2561e-157	2.26578e-154
S100a4	32.5772	6.7909	6.5538e-136	6.84424e-133
Plac8	32.3471	7.19177	6.26292e-129	5.64859e-126
Smpdl3a	32.126	4.05266	2.67347e-147	4.08053e-144
Gsr	31.2695	4.65583	6.10106e-136	6.7254e-133
H3f3a	30.0585	1.96202	1.68947e-142	2.16225e-139
Gngt2	29.7782	3.39579	5.31285e-140	6.20103e-137
S100a6	29.3507	4.24082	4.29825e-127	3.70808e-124
Anxa2	28.1745	4.25031	9.73593e-119	6.8993e-116
Ifitm6	28.0031	7.07179	7.99815e-108	4.95935e-105
Taldo1	24.1775	2.35202	1.93882e-102	1.06861e-99
Hp	24.1599	8.75916	4.29203e-87	1.73801e-84
Fgr	23.9697	5.29728	1.02163e-96	5.19773e-94
Ear2	23.5226	9.85285	4.4872e-84	1.6799e-81
Shfm1	23.5208	2.00281	3.17678e-97	1.65878e-94
Emr4	23.4181	7.75536	2.68312e-87	1.10913e-84
Slc25a5	23.2875	1.94963	9.45027e-96	4.68781e-93
Cd44	22.7878	4.09626	6.45705e-90	2.97956e-87
Mgst1	22.5796	5.26621	3.25558e-81	1.13328e-78
Txn1	22.5707	2.09944	7.21417e-92	3.4913e-89
Gda	22.4357	6.31803	1.72268e-80	5.89335e-78
Apoc2	22.3866	7.94285	1.28764e-79	4.3304e-77
Mrpl33	22.3464	2.48768	2.58996e-90	1.22357e-87
Cd97	22.0701	3.36443	1.67628e-87	7.07676e-85
Prdx5	21.1232	1.75608	1.18961e-81	4.21506e-79
Itgal	21.1107	6.47035	2.74496e-73	8.00962e-71
Rasgrp2	20.719	5.77545	1.59286e-71	4.27102e-69
Fis1	20.4549	2.1712	3.06198e-78	1.0126e-75
Arpc1b	20.4111	1.03677	1.30513e-77	4.17684e-75
Ccnd3	20.405	3.44461	3.97298e-74	1.19442e-71
Arhgdib	20.1425	1.43166	4.71943e-76	1.46317e-73
Lgals3	19.7741	2.23421	1.12441e-73	3.32992e-71
Flna	19.7184	2.91109	6.64005e-73	1.90945e-70
Napsa	19.5604	2.39429	8.2236e-71	2.14701e-68
Samsn1	19.4665	4.23627	2.04199e-68	5.06464e-66
Psma7	19.4234	1.96619	9.44197e-72	2.60205e-69
Rbm3	19.4234	1.80668	1.08932e-71	2.96086e-69
Tmsb10	19.3367	1.56583	2.45933e-70	6.25615e-68
Cdk2ap2	19.3126	2.23267	4.44964e-71	1.1772e-68
S100a11	19.2976	2.67988	3.26231e-68	7.894e-66
Ywhaz	19.2754	2.28402	1.06882e-70	2.75422e-68
1810033B17Rik	19.2724	5.44118	6.80135e-65	1.51632e-62
Beta-s	19.2179	3.23519	1.28778e-66	3.04191e-64
Treml4	18.8894	6.65789	3.64101e-63	7.76827e-61
Gpx1	18.8648	1.02282	2.35338e-68	5.76492e-66
Atp5l	18.8323	1.27309	1.71895e-67	4.10931e-65
Slpi	18.792	6.43126	7.62688e-61	1.45512e-58
Scand1	18.5232	1.97098	3.07193e-66	7.17098e-64
F10	18.4996	10.6124	5.53955e-59	9.81391e-57
H2afj	18.4802	1.9869	5.58397e-66	1.28834e-63
Emilin2	18.236	5.13419	5.90603e-61	1.13774e-58
S100a8	18.2199	4.59496	1.86475e-58	3.24565e-56
Rplp0	18.2141	1.01779	1.98852e-64	4.33585e-62
Vim	18.1641	2.61616	8.29222e-63	1.75036e-60
Tmsb4x	17.9241	0.338726	1.27749e-62	2.66821e-60
Ifitm2	17.8454	1.48033	3.1387e-62	6.3549e-60
AB124611	17.8177	2.52185	5.61459e-62	1.1253e-59
Nme2	17.7436	1.48522	1.59924e-61	3.14179e-59
Il17ra	17.6872	4.53384	2.94327e-57	4.90759e-55
Cox5a	17.6616	1.5658	4.14741e-61	8.06794e-59
Nadk	17.6011	2.54106	2.10966e-60	3.98665e-58
Trem3	17.5985	8.31838	9.03806e-55	1.41207e-52
Tyrobp	17.4748	0.556719	4.92394e-60	9.04638e-58
LOC100038947	17.4577	3.96125	1.9781e-59	3.56813e-57
Itga4	17.3866	3.95908	5.05382e-57	8.28742e-55
Pfn1	17.3662	0.875603	4.94709e-59	8.84326e-57
Adssl1	17.2191	3.96497	2.50665e-56	4.04366e-54
Crip1	17.1498	1.66675	1.03117e-57	1.76383e-55
Sec61b	16.9878	1.75823	3.98012e-57	6.58113e-55
Pgk1	16.788	2.06695	7.53651e-56	1.19632e-53
Clec4e	16.7443	7.60436	5.47435e-51	7.54319e-49
S100a9	16.7254	4.48277	3.8458e-51	5.37383e-49
Plaur	16.6998	4.37775	2.42507e-52	3.53811e-50
Rpl36al	16.6631	1.44536	3.08852e-55	4.86368e-53
Nupr1	16.5914	3.54243	1.43626e-52	2.14273e-50
Gm9733	16.5271	6.6197	2.0052e-50	2.65248e-48
Ptpn1	16.4983	2.04376	2.09362e-54	3.24545e-52
2019-09-09	16.3335	3.30356	9.43989e-52	1.36653e-49
Cd300e	16.2728	7.98173	8.47799e-49	1.05799e-46
Ly6c2	16.2285	7.0655	2.55831e-48	3.11423e-46
Tpt1	16.2037	1.07999	1.95065e-52	2.88842e-50
Pglyrp1	16.182	7.8533	5.93178e-48	7.13323e-46
Gm5150	16.1752	7.08218	1.36488e-48	1.68211e-46
Cd300a	16.0129	3.17396	1.27187e-51	1.80261e-49
Serf2	15.9165	1.37276	6.78848e-51	9.28944e-49
Rpl41	15.8651	1.09489	8.48482e-51	1.14528e-48
Rps27a	15.8262	0.869281	1.26988e-50	1.7025e-48
Zfp706	15.8085	1.81125	1.63112e-50	2.17213e-48
Prr13	15.7336	1.83206	5.70765e-50	7.45073e-48
Cox4i1	15.7112	0.894095	1.21165e-49	1.57135e-47
Sec61g	15.6593	1.43775	1.3864e-49	1.78629e-47
Atp5h	15.6389	1.32674	2.10493e-49	2.69458e-47
S100a10	15.5251	3.03278	1.13685e-46	1.32691e-44
3110003A17Rik	15.5207	1.72688	6.02468e-49	7.56593e-47
Myl6	15.4805	1.2911	1.38738e-48	1.69928e-46
Lrp1	15.4764	3.76242	9.38842e-48	1.1222e-45
Pkm2	15.2999	1.45856	9.59491e-48	1.14001e-45
Gyg	15.159	3.15847	1.22083e-45	1.36857e-43
Rps16	15.1105	0.714928	1.07541e-46	1.26262e-44
Rps8	15.0672	0.731236	2.00773e-46	2.32967e-44

### Sheet: droplet.Kidney.macrophage.10v13
Droplet Kidney Macrophage rank genes cluster 10 vs cluster 13
gene	score	logfoldchanges	pvals	pvals_adj
H2-Eb1	57.1235	3.93839	6.6785855054e-314	0
H2-Ab1	53.1144	3.51374	3.22122e-289	3.19578e-285
H2-Aa	50.8806	3.51256	1.55111e-273	6.15541e-270
Cd74	48.0052	2.58221	1.55171e-244	3.84864e-241
C1qa	46.8407	5.18455	1.02976e-241	2.04325e-238
Cxcl16	45.8518	4.95604	1.18045e-287	7.80751e-284
Hexb	45.0766	3.68283	2.74203e-281	1.36019e-277
Cd81	44.0116	3.52126	2.24553e-252	6.36511e-249
C1qb	43.853	4.89909	2.5349e-218	4.19146e-215
Cd72	43.3958	4.67797	9.81819e-267	3.24688e-263
Slamf9	41.9012	5.98869	1.0115e-241	2.04325e-238
C1qc	41.6969	4.91772	5.84535e-210	8.28453e-207
A430084P05Rik	37.1748	7.1018	1.1917e-181	9.09452e-179
H2-DMb1	36.6673	3.37792	2.99107e-208	3.70931e-205
Tmem176b	35.0898	2.5408	1.52422e-183	1.26015e-180
H2-DMa	35.049	3.22576	6.56158e-197	6.50974e-194
C3ar1	34.2871	7.37653	9.51383e-168	6.50943e-165
Cd14	34.2129	4.3786	3.58454e-190	3.38688e-187
Dab2	33.6105	4.35188	1.96583e-166	1.3002e-163
Serinc3	33.4883	2.15789	2.08258e-183	1.6529e-180
Tmem176a	32.983	2.59755	3.44052e-177	2.5284e-174
Mgl2	31.8136	9.38023	1.60722e-143	8.61906e-141
Ms4a7	31.3239	5.22075	7.72993e-163	4.94766e-160
Lilra5	30.4217	5.4865	1.24823e-153	7.07642e-151
Rgs10	30.2295	2.68198	7.07044e-156	4.25126e-153
Ckb	30.0575	2.6954	8.6994e-156	5.07687e-153
Pea15a	27.5031	3.71516	9.93835e-130	4.48175e-127
Fcgr3	26.8025	2.9447	3.81537e-128	1.64575e-125
Ctss	26.7696	0.951358	5.79033e-129	2.55315e-126
Trf	26.5969	3.37171	2.09706e-126	8.32197e-124
Ly86	26.5214	2.10818	1.28782e-125	4.91404e-123
Cst3	26.3769	1.05843	6.33439e-126	2.46445e-123
P2ry6	26.1817	4.67558	4.25475e-121	1.56339e-118
Lgmn	25.79	1.99359	8.83541e-120	3.1875e-117
Gatm	25.3713	2.82797	7.86173e-113	2.47607e-110
Unc93b1	24.866	1.6965	1.9354e-113	6.29544e-111
Ccr5	24.8246	5.5079	2.68522e-105	7.50424e-103
Jun	24.325	2.20354	1.13967e-109	3.47896e-107
Fcgr2b	23.7604	2.88929	4.11191e-106	1.16555e-103
Tgfbr1	23.6322	3.54555	2.49253e-102	6.26034e-100
G530011O06Rik	22.9384	6.26461	4.63297e-91	9.57577e-89
5430435G22Rik	22.6981	4.6993	4.79433e-94	1.05699e-91
C5ar1	22.4899	3.95462	2.26983e-95	5.17678e-93
Snx5	22.2868	1.97464	2.73533e-95	6.16754e-93
St3gal6	22.2852	4.92213	8.60974e-88	1.61165e-85
Rtn4	22.0312	1.81518	2.14954e-93	4.63601e-91
Ccl12	21.9048	7.39401	1.9123e-83	3.21559e-81
Ccl4	21.8128	4.23104	1.27607e-89	2.53198e-87
Sepp1	21.647	1.68624	1.33483e-90	2.73049e-88
Ccnd1	21.3087	3.19987	2.81653e-84	4.85962e-82
Klf6	21.1999	1.95497	2.43536e-87	4.51612e-85
Ubc	21.0681	1.52008	1.96516e-86	3.57731e-84
Dhrs3	20.9933	2.69432	8.76928e-84	1.48718e-81
Emr1	20.9102	3.02124	2.01022e-85	3.5298e-83
Timp2	20.4186	2.66649	5.79299e-82	9.42168e-80
Mafb	20.3711	2.87683	1.27416e-81	2.03886e-79
Zmynd15	20.3645	7.46757	3.57125e-74	4.9553e-72
Rab3il1	20.2661	3.68713	1.34537e-78	2.06936e-76
Egr1	20.167	2.56441	2.8409e-78	4.33609e-76
Gpx3	19.9001	1.22723	4.78638e-76	7.03491e-74
Bst2	19.8768	1.95369	3.34839e-78	5.07166e-76
Axl	19.7508	3.21994	4.73279e-77	7.11425e-75
Ccl3	19.667	4.07174	4.02449e-75	5.78652e-73
Slco2b1	19.6475	5.14273	8.18738e-73	1.07585e-70
Malat1	19.6342	0.729631	8.44356e-74	1.14751e-71
Aif1	19.5748	2.50357	2.18608e-74	3.07632e-72
Cttnbp2nl	19.4513	4.25767	3.4238e-71	4.32707e-69
Btg2	19.431	1.46901	4.93088e-75	7.03874e-73
Ctsc	18.9721	1.74249	9.67923e-71	1.20035e-68
Fxyd2	18.8802	1.41859	1.63788e-71	2.08326e-69
Ctsh	18.7651	1.23529	7.6076e-70	9.20426e-68
Sdc4	18.5823	2.5622	2.78581e-68	3.29024e-66
Slamf7	18.4607	3.74393	2.51749e-66	2.85441e-64
Hspa1a	18.4166	2.85748	7.89436e-67	9.05433e-65
Ubb	18.2744	1.13188	3.80835e-67	4.39333e-65
Serpinf1	18.209	6.72421	5.76562e-62	5.80717e-60
Gm4902	17.9883	2.80883	7.2979e-65	7.95631e-63
Itm2b	17.8219	0.985512	4.35504e-64	4.69634e-62
Cd63	17.7964	1.78318	1.97279e-64	2.13902e-62
Mmp13	17.6638	6.04406	7.05947e-60	6.76686e-58
Arrb2	17.6001	2.438	5.50325e-63	5.83933e-61
Txnip	17.5281	1.74743	2.53163e-62	2.58931e-60
Fcgr1	17.4693	3.26793	3.71545e-62	3.76132e-60
Cadm1	17.3543	2.93244	2.56391e-61	2.54366e-59
Fgl2	17.3267	3.02534	3.95049e-60	3.84243e-58
Cd83	16.9853	2.5603	2.92656e-58	2.66371e-56
Cyth4	16.9775	2.12472	3.30692e-59	3.13952e-57
Tnfsf13b	16.9274	5.08054	2.2241e-56	1.90218e-54
Basp1	16.9159	3.08639	6.92474e-59	6.45073e-57
Bmyc	16.8774	2.61683	1.08587e-57	9.5759e-56
Mt1	16.8114	1.54411	3.04273e-58	2.7568e-56
Ehd4	16.6736	1.73116	3.84547e-57	3.31747e-55
H2-Q4	16.5156	2.12135	8.94729e-56	7.55456e-54
Ch25h	16.475	9.90812	2.53465e-52	1.91226e-50
Il10rb	16.4446	1.71305	6.48506e-56	5.499e-54
Tagap	16.3697	3.82375	2.74591e-53	2.14506e-51
Mef2c	16.3186	2.12331	7.15266e-55	5.81652e-53
Tnf	16.3145	4.11876	1.08274e-53	8.59349e-52
Creb5	16.2745	6.41106	1.09317e-51	8.03359e-50
Cited2	15.9927	2.08957	2.10575e-52	1.59474e-50

### Sheet: Amit_expression_mic3tomic1
Microglia Alzheimer's signature from Amit's group
	-log10(p-value) (Microglia1 vs. Microglia3)	Microglia1 (average UMI count)	Microglia2 (average UMI count)	Microglia3 (average UMI count)	up/down
Cst7	Inf	0.068788	0.471823	4.58807	1
Lpl	Inf	0.038045	0.518633	1.65612	1
Clec7a	230.947	0.039066	0.248864	0.946951	1
Itgax	207.754	0.011757	0.066287	0.478131	1
Spp1	194.909	0.010323	0.085246	0.809846	1
Igf1	182.509	0.005594	0.04721	0.374301	1
Apoe	153.687	0.974267	9.97558	41.2919	1
Axl	142.347	0.055446	0.36148	0.747012	1
Ank	130.199	0.06023	0.235317	0.746328	1
Ch25h	113.52	0.003954	0.027681	0.226179	1
Ctsd	106.636	9.38972	15.1304	29.16	1
Ccl3	105.6	0.072345	0.474395	0.940865	1
Baiap2l2	101.546	0.000617	0.02163	0.094527	1
Csf1	101.379	0.029191	0.145878	0.418851	1
Fam20c	93.3095	0.024394	0.207253	0.42045	1
Gnas	85.4517	0.846137	1.65627	4.16329	1
Ctsb	82.5657	2.47262	5.33464	8.50393	1
5430435G22Rik	80.0086	0.001802	0.021461	0.115248	1
Lyz2	79.9169	0.753537	1.61901	2.56963	1
Cd63	79.1416	0.281371	0.623389	1.30089	1
Lgi2	78.8563	0.00546	0.016505	0.226545	1
Tyrobp	78.5223	2.06483	3.19068	6.79095	1
Hpse	76.4979	0.001111	0.001649	0.112346	1
P2ry12	74.2665	7.27216	3.57093	1.71564	-1
Mamdc2	68.4132	0.000319	0.006869	0.10066	1
Cox6a2	63.2571	0.012175	0.019967	0.154063	1
Cd63-ps	62.1273	0.139861	0.331691	0.609106	1
Ccl6	61.7335	0.271566	0.764003	1.84863	1
Gm1673	53.996	0.003951	0.018244	0.151329	1
Cd9	53.8914	1.12734	2.9079	3.44446	1
Ccl4	53.6772	0.033391	0.178114	0.3345	1
Ctsz	51.149	1.16668	2.08291	3.28605	1
Tmem119	50.4442	2.72707	1.70874	0.643216	-1
Fth1	49.3081	1.55766	2.81577	4.19063	1
B2m	48.877	5.07379	8.94639	10.4738	1
Cx3cr1	48.3893	6.99726	4.82897	2.86487	-1
Gusb	47.3237	0.333765	0.484002	1.11285	1
Fabp3	45.8877	0.000327	0.003516	0.029079	1
Actr3b	44.7758	0	0.00355	0.023643	1
H2-D1	44.4073	0.434148	1.10727	1.4784	1
Ctsl	43.4621	1.69995	2.65456	4.13293	1
Serpine2	42.5852	0.586996	0.898986	1.75983	1
mmu-mir-703	40.8317	1.3563	2.23976	3.3104	1
Lilrb4	40.5624	0.007525	0.061932	0.15713	1
Selplg	39.3035	6.09689	3.85854	2.79206	-1
Cd52	39.2432	0.197215	0.440312	0.733554	1
Lgals3bp	38.9439	0.314388	0.503083	1.07501	1
Dkk2	38.8686	0.000689	0	0.033185	1
Psat1	38.4299	0.030711	0.087574	0.175277	1
Gm10076	37.042	0.367188	0.573428	1.03881	1
Cxcl14	36.9983	0.000372	0.006872	0.036882	1
Lox	36.0305	0.001591	0.02206	0.034942	1
Flt1	36.0066	0.001401	0.013609	0.072724	1
Capg	35.3811	0.043282	0.126619	0.183721	1
Mif	34.5618	0.051105	0.097626	0.170131	1
Nceh1	33.748	0.051467	0.134494	0.285611	1
Sulf2	32.6339	0.01611	0.040179	0.132172	1
Serinc3	32.4338	6.45097	4.81314	3.27706	-1
Lyz1	31.6051	0.007588	0.027352	0.058684	1
Rps2	31.3627	0.043446	0.13753	0.172294	1
Gm5054	31.02	0.127229	0.201365	0.358299	1
Npc2	30.6705	0.66134	0.913839	1.4437	1
AC151602.1	30.6635	1.07476	1.60805	2.50118	1
Gm15500	30.532	0.323823	0.503334	0.774847	1
Etl4	30.3435	0.002196	0.00772	0.066655	1
Gm11428	30.2762	0.009729	0.001887	0.236044	1
Cd68	30.0814	0.731146	1.07502	1.79668	1
Rps28	29.7723	0.413525	0.586313	0.917843	1
Syngr1	29.4614	0.24568	0.310053	0.647418	1
Rpsa-ps10	29.1735	0.233169	0.467883	0.58675	1
Anxa5	28.7799	0.035382	0.074599	0.184016	1
Hif1a	28.3572	0.139908	0.193473	0.488606	1
H2-K1	27.6468	0.426271	0.872767	0.966085	1
Atp1a3	27.13	0.006129	0.027901	0.064158	1
Kcnj2	26.6766	0.051331	0.103322	0.195052	1
Hexa	26.513	0.985718	1.42983	2.17392	1
Gm10269	26.4225	0.091969	0.115334	0.244137	1
Gpnmb	26.38	0.0027	0.00611	0.148739	1
Cd34	26.2939	0.250344	0.536182	0.656041	1
Fabp5	26.2907	0.002873	0.008631	0.055941	1
Ramp1	26.1953	0.088165	0.130618	0.251154	1
Myo1e	25.7979	0.022364	0.065101	0.114947	1
Gm5963	25.5676	0.197312	0.309215	0.471173	1
Cadm1	25.4957	0.143497	0.230883	0.432736	1
Gm14328	24.9622	0.000156	0	0.018839	1
Ndufa1	24.9571	0.084902	0.11922	0.229928	1
Crlf2	24.6721	0.044828	0.056323	0.184576	1
Tpi1	24.6088	0.063121	0.087873	0.196599	1
Gm13456	24.6062	0.486309	0.722568	1.07007	1
Gm14456	24.5569	0.690941	0.954202	1.43251	1
Cox6a1	24.5226	0.201224	0.221787	0.564048	1
Rpl10a-ps1	24.422	0.207063	0.322579	0.489887	1
Rplp2	24.2028	0.456464	0.642323	0.932818	1
Gm16238	24.1785	0.227445	0.307285	0.484831	1
Il4i1	23.8833	0.009446	0.038325	0.09687	1
Rpl18a	23.7528	0.441727	0.607528	0.884547	1
Rpl36a-ps1	23.6986	0.122801	0.183307	0.314497	1
Pld3	23.4843	0.162676	0.279172	0.475621	1
Gm8730	23.4017	0.449145	0.623951	0.994733	1
Gm10154	22.7553	0.171091	0.245317	0.381441	1
Rps18	22.4246	0.097607	0.106158	0.270079	1
Rps24	22.3881	0.882931	1.3296	1.79721	1
Rpl37	22.3427	0.295665	0.393909	0.630426	1
Rps21	22.32	0.812948	1.24913	1.67819	1
Marcks	22.2222	4.28276	3.06431	2.06825	-1
Slamf9	22.1499	0.107717	0.133603	0.319805	1
Tmem163	22.056	0.001053	0	0.036063	1
Gm15427	21.7545	0.348898	0.47605	0.710876	1
Trem2	21.7187	1.39011	1.82878	2.72014	1
Timp2	21.6819	0.773529	1.1203	1.70012	1
Aldoa	21.4615	0.277808	0.487965	0.588315	1
Rps5	21.4164	0.679252	0.904991	1.43995	1
Rps24-ps3	21.3028	0.143506	0.279509	0.371503	1
Rpl23	21.2098	0.396795	0.554119	0.918065	1
Myo5a	21.1527	0.016691	0.07266	0.160569	1
Gpr65	21.0253	0.042598	0.091521	0.167957	1
Gm6030	20.8852	0.12183	0.225544	0.300883	1
Rps20	20.7702	0.407364	0.528761	0.798777	1
Rpl10a	20.7671	0.118553	0.188986	0.322575	1
Grn	20.7584	1.87792	2.36479	3.39641	1
Atp6v0c	20.6934	0.151988	0.259181	0.352793	1
Gm5559	20.6362	0.17867	0.289538	0.41371	1
Rpsa	20.5889	0.283967	0.462642	0.566968	1
Gm11361	20.3921	0.251232	0.312658	0.553608	1
Rps19	20.333	0.331671	0.457187	0.692797	1
Lrpap1	20.3145	0.144456	0.251467	0.377347	1
Cck	20.2156	0.001173	0.003549	0.040628	1
Adssl1	20.1782	0.013418	0.041608	0.11265	1
Malat1	20.0995	3.90949	3.1381	1.3159	-1
Gstm5	20.0247	0.016711	0.017796	0.078704	1
Rps19-ps3	19.9434	0.059098	0.087446	0.166618	1
Aplp2	19.9145	0.124003	0.282422	0.414883	1
Apoc4	19.888	0.000304	0.003678	0.043167	1
Fxyd6	19.8744	0.000831	0	0.044679	1
Rplp1	19.8453	1.34235	1.80777	2.58573	1
Rps4x	19.7069	0.444588	0.620805	0.882136	1
Gm6166	19.6291	0.000573	0.002347	0.022585	1
Cxcl16	19.6282	0.06904	0.18162	0.233348	1
Fam46c	19.5638	0.26904	0.377519	0.663569	1
Plaur	19.4675	0.009087	0.036679	0.048421	1
Gm4604	19.4607	0.212597	0.297399	0.450969	1
Rps14	19.278	0.669145	0.825391	1.40789	1
Ifi27l2b	19.1518	0.07425	0.121882	0.243438	1
Rpl38-ps2	19.027	0.246605	0.429534	0.543378	1
Glul	18.9208	1.69814	1.08133	0.649187	-1
Rpl12	18.8219	0.126184	0.134655	0.304906	1
Rps24-ps2	18.733	0.015829	0.026923	0.071073	1
Csf2ra	18.6925	0.051224	0.106954	0.14591	1
Rps10-ps1	18.6495	0.261248	0.354732	0.526296	1
Rps3	18.6216	0.757177	1.11929	1.42637	1
Sh3pxd2b	18.6135	0.001684	0.012624	0.027768	1
Rpl18-ps1	18.5487	0.184105	0.249983	0.405412	1
Bambi	18.5328	0.0024	0.011832	0.027844	1
Gm7331	18.3514	0.306986	0.405691	0.542981	1
Rps25	18.2865	0.306444	0.408623	0.65785	1
Gm10443	18.1003	0.145372	0.207528	0.320264	1
Gm10925	18.0459	5.18414	6.80271	9.10603	1
Gm7363	18.0294	0.172888	0.261584	0.393386	1
Rpl14	18.0114	0.431296	0.640609	0.782995	1
Rpl5	17.9441	0.089168	0.1435	0.189603	1
AL663027.1	17.8896	0.275252	0.365852	0.559819	1
Gm15772	17.7904	0.507787	0.73042	0.992126	1
Rplp0	17.7589	0.427672	0.585886	0.850865	1
Ctse	17.6975	0.000934	0	0.040356	1
Rps10	17.6574	0.530141	0.750605	0.995597	1
Gm13192	17.6229	0.124696	0.190489	0.247914	1
Rplp2-ps1	17.5807	0.380675	0.573673	0.714844	1
Rpl22	17.3282	0.467023	0.681298	0.899651	1
Chst2	17.2438	0.001373	0.007555	0.028542	1
Lgmn	17.2423	3.85804	3.56829	2.28757	-1
Gm4149	17.2088	0.212531	0.304088	0.40161	1
Cd83	17.133	0.230795	0.512935	0.545759	1
Gm3511	17.0077	0.06209	0.10623	0.158601	1
Rps3a	16.8019	0.350585	0.477255	0.689184	1
Gm9843	16.7979	0.404746	0.57479	0.83864	1
Cox8a	16.7211	0.126397	0.140673	0.271129	1
Rpl38	16.3814	0.201169	0.358458	0.436854	1
Gm10073	16.3386	0.280359	0.437824	0.563701	1
4632428N05Rik	16.3297	2.35192	1.63671	1.07468	-1
Rpl14-ps1	16.2618	0.124156	0.174938	0.255154	1
Gm10186	15.8783	0.273695	0.422424	0.492125	1
Rps26	15.8741	0.249831	0.460369	0.505707	1
Mpeg1	15.8719	1.3723	2.23398	2.36899	1
Gm15710	15.8102	0.511661	0.802727	0.888762	1
Gm13841	15.5377	0.148961	0.220543	0.354842	1
Gm10116	15.5303	0.045503	0.063403	0.134637	1
Bhlhe40	15.509	0.002602	0.007374	0.026116	1
Rps13-ps1	15.4176	0.21198	0.271884	0.415828	1
Rpl39	15.3148	0.390985	0.469184	0.699216	1
Perp	15.2049	0.006674	0.006363	0.056992	1
Ctsa	15.1856	0.933035	1.39871	1.73271	1
Acaca	15.1752	0.005111	0.016214	0.056948	1
Atp1b3	15.15	0.486235	0.53212	0.99019	1
Gm5805	15.1354	0.195822	0.227078	0.37773	1
Txnip	15.0326	0.797598	0.485314	0.217838	-1
Inf2	14.9346	0.000649	0.011314	0.022558	1
Tpt1	14.9107	0.294099	0.409989	0.532324	1
2810422J05Rik	14.9053	0.164474	0.1961	0.291859	1
Rhob	14.8754	1.06467	0.543277	0.378	-1
Rftn1	14.8604	0.020996	0.086001	0.110647	1
Nrp1	14.8523	0.445829	0.638758	0.90672	1
Rpl37a	14.7628	0.411785	0.556971	0.712182	1
Sparc	14.7329	7.57934	6.19036	4.38049	-1
Cd74	14.7321	0.070442	0.163372	0.263849	1
Egln3	14.7179	0.003343	0.009022	0.051356	1
Slco2b1	14.7029	1.75136	1.20241	0.744052	-1
Pgk1	14.7012	0.032277	0.061652	0.129576	1
Ldha	14.6687	0.158327	0.216046	0.356638	1
Eef1b2	14.5951	0.376154	0.462665	0.665998	1
Csf1r	14.5017	7.0792	6.4606	4.92103	-1
Cpd	14.4835	0.045469	0.108324	0.132469	1
Gm10136	14.4327	0.170056	0.276475	0.327487	1
Maf	14.3847	1.10711	0.664451	0.304407	-1
Creg1	14.3666	0.524198	0.766416	1.05861	1
Gm13408	14.1885	0.336979	0.43899	0.582073	1
Rps15	14.17	0.451192	0.631321	0.797167	1
Gm8759	14.1619	0.203067	0.252912	0.361959	1
Plekhh2	14.1604	0.005341	0.005043	0.02389	1
Gm11263	14.1066	0.273353	0.399408	0.490415	1
P2ry13	14.1021	2.15638	1.47241	1.20612	-1
Gm13532	14.0869	0.084918	0.148746	0.190487	1
Vat1	14.0794	0.005245	0	0.03062	1
Rps16	14.0318	0.136286	0.213586	0.283631	1
Gm15430	14.0077	0.270384	0.329145	0.476073	1
Pdcd1	13.9542	0.003804	0.034727	0.036496	1
Ptchd1	13.943	0.005799	0.025261	0.02963	1
Kcnma1	13.9265	0.017055	0.009543	0.103481	1
Gm5239	13.923	0.125751	0.184165	0.270654	1
Rpl13a	13.9172	0.729294	0.971952	1.19368	1
Mir682	13.8367	0.221215	0.30119	0.421262	1
Gm16247	13.8282	0.113333	0.148674	0.288199	1
Arrdc4	13.8146	0.018033	0.010953	0.078511	1
Sdf2l1	13.7979	0.062037	0.087448	0.174233	1
Anxa3	13.7852	0.223714	0.337702	0.47764	1
Rpl5-ps1	13.7639	0.024166	0.042219	0.087592	1
Rpl35a	13.7606	0.318405	0.370783	0.582075	1
Gm13436	13.6873	0.233449	0.343063	0.416784	1
Gm13864	13.5984	0.002959	0.007631	0.021986	1
Gm5244	13.5486	0.219658	0.298006	0.418612	1
Kif1a	13.5252	0.001217	0.011754	0.02429	1
Bcl2a1d	13.522	0.046764	0.067976	0.125999	1
Gm13047	13.5214	0.000652	0.000825	0.018231	1
Ifi44	13.5177	0.001406	0	0.027144	1
Gm12630	13.453	0.162308	0.213768	0.298763	1
Plbd2	13.407	0.090274	0.141943	0.20168	1
Rpl6	13.3984	0.185493	0.221777	0.327343	1
Il18bp	13.2676	0.003463	0	0.02805	1
Ssr4	13.0963	0.220924	0.281622	0.409959	1
St14	13.0372	0.015675	0.017528	0.077294	1
Atox1	13.0008	0.137734	0.147469	0.326366	1
Siglech	13.0006	3.20816	2.49899	1.70337	-1
Rpsa-ps4	12.9867	0.009134	0.027669	0.041109	1
Atp6v0d2	12.8851	7.4e-05	0	0.008584	1
Colec12	12.8851	0.000125	0	0.013107	1
Tcap	12.8793	0.000201	0	0.009175	1
Gm15590	12.8451	0.051383	0.072882	0.13581	1
Gm13226	12.8169	0.101853	0.122682	0.212318	1
Rpl9-ps6	12.7758	0.196904	0.288587	0.344968	1
Gm11741	12.7661	0.139942	0.183973	0.256208	1
Dpp7	12.7588	0.045463	0.140594	0.12833	1
Plin2	12.7189	0.021391	0.025498	0.109215	1
Nexn	12.6896	0.004118	0.007109	0.059063	1
Maff	12.679	0.000256	0.002941	0.016996	1
Rps15a	12.6677	0.288098	0.455649	0.483602	1
Gm13048	12.6534	0.262824	0.397457	0.473629	1
Rps12	12.6327	0.065661	0.14361	0.146179	1
Gm10086	12.6048	0.035898	0.060327	0.086611	1
Gm9000	12.5975	0.158193	0.205132	0.277482	1
Eef1a1	12.5899	0.201441	0.31232	0.391697	1
Tlr2	12.5857	0.184188	0.380499	0.455003	1
Rpl3	12.4922	0.072741	0.086128	0.151728	1
Rps19-ps7	12.4798	0.066371	0.080935	0.138314	1
Pabpc1	12.371	0.506348	0.729885	0.928107	1
Gm11410	12.3705	1.81671	2.43038	3.18593	1
Pkm2	12.2944	0.15303	0.280247	0.419206	1
Rps9	12.2796	0.818282	1.05858	1.3125	1
Tmed3	12.2474	0.161328	0.225258	0.284892	1
Cd5	12.1721	0.001231	0.006116	0.025549	1
Niacr1	12.1503	0.001265	0.003287	0.00772	1
AC119211.1	12.1047	0.114678	0.157904	0.202473	1
Sdf4	12.0891	0.275503	0.365008	0.508092	1
Gba	12.0755	0.152395	0.175753	0.301436	1
Gas2l3	12.0641	0.003425	0.02321	0.032704	1
Gm2000	12.0529	0.16117	0.260683	0.292241	1
Cxcr4	11.9561	0.007956	0.005373	0.046869	1
Gm10288	11.9459	0.240765	0.292678	0.393415	1
Rpl27a	11.9052	0.088207	0.142162	0.186288	1
Gm10059	11.8785	0.372945	0.516076	0.64062	1
Apbb2	11.8718	0.063325	0.179015	0.176108	1
Gm6863	11.8417	0.070698	0.086988	0.127627	1
Gm13340	11.8314	0.905189	1.15796	1.70938	1
4930556M19Rik	11.8248	0	0	0.006724	1
AC134452.1	11.8248	0	0.001662	0.004977	1
Aqp6	11.8248	0	0	0.016735	1
Dpys	11.8248	0	0	0.005604	1
Gm13570	11.8248	0	0.00235	0.010529	1
Gm17682	11.8248	0	0	0.020626	1
Gm6316	11.8248	0	0	0.003579	1
Tox2	11.8248	0	0	0.01167	1
Zfp618	11.8248	0	0	0.01789	1
Usp12	11.801	0.059325	0.042368	0.136478	1
Gm6136	11.738	0.099985	0.155415	0.208298	1
Vps13c	11.7156	0.045573	0.030605	0.140226	1
Gas7	11.7148	0.002846	0	0.038202	1
Gm2574	11.7148	0.001896	0.003636	0.022974	1
Gm12005	11.6984	0.026554	0.040835	0.062668	1
Gm11953	11.6897	0.001784	0.005617	0.015869	1
Rpl35	11.6273	0.161411	0.274373	0.298914	1
Ephx1	11.6021	0.033182	0.036404	0.087749	1
Scpep1	11.5959	0.055298	0.079596	0.125439	1
Akr1a4	11.5693	0.471548	0.564981	0.823683	1
Rps19-ps11	11.543	0.039472	0.054155	0.092644	1
Gm8129	11.5166	0.043347	0.083259	0.100218	1
Rpl32	11.5112	0.612429	0.931612	1.1347	1
Myeov2	11.5109	0.091114	0.099651	0.25522	1
Pebp1	11.4502	0.043722	0.102998	0.100801	1
Gm6202	11.4224	0.136601	0.217308	0.261304	1
Ndufa6	11.4073	0.160791	0.223873	0.350237	1
Tmem90a	11.3614	0.007984	0.008597	0.029347	1
AC154650.1	11.3565	0.016273	0.030925	0.036308	1
Rpl11	11.2774	0.073132	0.109146	0.14175	1
Tspo	11.2364	0.086209	0.167248	0.195841	1
Gm14303	11.2127	0.313434	0.397421	0.533694	1
Cstb	11.0998	0.063817	0.124237	0.16118	1
Rps27a	11.0725	0.177499	0.279153	0.34058	1
Gm6286	11.0334	0.021772	0.025308	0.068164	1
Gm9294	10.9389	0.039905	0.065096	0.095045	1
Pea15a	10.915	0.172846	0.213527	0.301302	1
Glb1	10.8366	0.065034	0.068184	0.147283	1
Cox4i1	10.8325	0.396489	0.368584	0.621601	1
Rpl13	10.7355	0.432738	0.613345	0.679026	1
Prdx1	10.7201	0.135328	0.217349	0.259813	1
Gm11478	10.664	0.206783	0.268068	0.330869	1
Dnajb14	10.6488	0.118366	0.180978	0.273802	1
Gm10275	10.6185	0.050637	0.059819	0.111333	1
Slc11a1	10.6154	0.35452	0.432403	0.654532	1
Gm10012	10.6025	0.069374	0.100992	0.134	1
Pgam1	10.4674	0.063934	0.067404	0.128411	1
Tpd52	10.4427	0.151544	0.217773	0.286646	1
Galk1	10.4174	0.008166	0.017294	0.053891	1
Gpr84	10.4047	0.137214	0.289955	0.237534	1
Gm13826	10.3779	0.195222	0.261315	0.311785	1
AL928935.1	10.3708	0.079441	0.087993	0.139223	1
Gm9493	10.3373	0.074171	0.113193	0.154452	1
Gm2a	10.3281	0.290294	0.405199	0.533752	1
Scd2	10.2941	0.156672	0.170878	0.320784	1
Gm12334	10.2927	0.033203	0.071395	0.076284	1
Gm13341	10.2791	0.120589	0.197623	0.256865	1
Ecm1	10.1889	0.000562	0	0.009564	1
Tnfsf8	10.1288	0.007836	0.022778	0.046722	1
Cd300lb	10.1272	0.003038	0.00133	0.019771	1
Fcer1g	10.1239	1.16319	1.68698	1.74169	1
Gm13196	10.1065	0.008047	0.011005	0.027546	1
Gm15796	10.0958	0.001111	0	0.017132	1
Gpr34	10.0565	2.57159	1.56385	1.47583	-1
Rpl7	10.0028	0.405018	0.511338	0.675703	1
Wbp5	9.96445	0.04588	0.056514	0.113236	1
Use1	9.9044	0.072433	0.05022	0.24166	1
Prdx4	9.85719	0.073785	0.120065	0.192244	1
Gm10260	9.7982	0.087738	0.116965	0.171308	1
Gm10159	9.78876	0.149285	0.223927	0.263648	1
Naglu	9.75352	0.136618	0.181769	0.231547	1
Gm6807	9.71277	0.04618	0.05749	0.112132	1
Ngfrap1	9.70209	0.017676	0.025269	0.052448	1
Gla	9.67345	0.005588	0.0149	0.015191	1
Rgs2	9.61904	1.69732	1.20312	0.782679	-1
Rpl26-ps4	9.60744	0.012131	0.010574	0.030499	1
Cmtm6	9.56277	0.98211	0.701999	0.363432	-1
Gsto1	9.5587	0.034564	0.057628	0.080236	1
Rpsa-ps9	9.54888	0.046599	0.074608	0.107324	1
Shisa5	9.52611	0.230874	0.268413	0.437013	1
RP24-92H14.2	9.50938	0.068819	0.064971	0.143762	1
Rps25-ps1	9.49589	0.163443	0.236549	0.295143	1
Hint1	9.43881	0.149918	0.150622	0.385279	1
Dhrs3	9.43548	0.397202	0.510112	0.597764	1
Rpl23a-ps3	9.42484	0.027514	0.028177	0.078136	1
Gnb2l1	9.41345	0.707555	1.00228	1.07305	1
Fxyd5	9.39627	0.035398	0.043585	0.11409	1
Man2b1	9.37544	1.10325	1.72584	1.7062	1
Srgap2	9.35526	0.734124	0.447177	0.162179	-1
Gm11808	9.35244	0.056648	0.081789	0.104617	1
Gm7536	9.32777	0.051327	0.057745	0.109258	1
Atp5j2	9.32213	0.122257	0.155639	0.223121	1
Rps8	9.30815	0.350145	0.447346	0.525456	1
C530028O21Rik	9.29861	0.017814	0.033401	0.05064	1
Apoc1	9.26833	0.001798	0.00899	0.018613	1
Chst11	9.26675	0.043738	0.047626	0.095304	1
Gm16379	9.25472	0.008299	0.013188	0.031189	1
Eef2	9.25228	0.540463	0.546774	0.821804	1
Cd164	9.1585	0.98225	0.596419	0.372323	-1
Rpl22l1	9.14515	0.067156	0.088798	0.132289	1
Ccr5	9.10125	0.988637	0.625059	0.354035	-1
Bcl2a1a	9.08461	0.029915	0.03873	0.061331	1
Gm11942	9.08153	0.70101	0.962123	1.02661	1
Pgcp	9.06346	0.026139	0.059656	0.096774	1
Cybb	9.02825	0.027832	0.065672	0.165399	1
Gm16288	9.0102	0.050873	0.073046	0.108936	1
Rpl10	9.00834	0.474548	0.58566	0.716427	1
Gm14044	8.97106	0.025156	0.053481	0.064972	1
Creb3l2	8.96805	0.085312	0.111786	0.184597	1
Rps16-ps2	8.96287	0.072394	0.117884	0.155054	1
Rpl4	8.94992	1.11184	1.32647	1.70296	1
Gm6977	8.9355	0.010892	0.022417	0.043896	1
Rpl17-ps1	8.89442	0.033881	0.073869	0.077798	1
Gm15148	8.89012	0.050881	0.048408	0.085843	1
St8sia6	8.87501	0.082921	0.0794	0.200024	1
Atp6v0e	8.82036	0.139287	0.189914	0.214418	1
Coro2a	8.7985	0.012067	0.026404	0.043282	1
Lpcat2	8.70586	1.22688	0.974609	0.592895	-1
Got1	8.67892	0.04535	0.028151	0.090699	1
Rps11	8.63072	0.424021	0.591594	0.634021	1
Gm7336	8.55771	0.020555	0.029365	0.052205	1
Rpl18	8.53716	0.088494	0.11169	0.13909	1
Fau	8.53582	0.187397	0.264451	0.334317	1
Rpl34-ps1	8.51973	0.077592	0.097842	0.126337	1
Gm10294	8.51492	0.20833	0.295058	0.326876	1
Hmgn3	8.51334	0.007332	0.007403	0.025009	1
Atf3	8.45667	0.02775	0.058934	0.096286	1
Gm7670	8.43764	0.002582	0.00243	0.019069	1
Ctss	8.42911	9.3043	12.5398	11.4943	1
Gm6252	8.42758	0.059257	0.099292	0.108493	1
Gm10036	8.41545	0.22043	0.270742	0.356669	1
Ldlrad3	8.39526	0.001454	0	0.011623	1
Gm4987	8.3892	0.023658	0.027164	0.067207	1
Gm11407	8.31337	0.201689	0.274102	0.393743	1
Mrpl54	8.28358	0.035285	0.024292	0.093644	1
Ppt1	8.27155	0.365233	0.413879	0.627888	1
Gm9396	8.2277	0.025658	0.040797	0.067869	1
Asb10	8.22378	0.021747	0.014791	0.044154	1
Gm8805	8.17508	0.0253	0.03891	0.055075	1
Pfdn5	8.06563	0.263198	0.260051	0.400285	1
Bri3bp	8.04513	0.040746	0.024324	0.133581	1
Rnaset2a	8.04122	0.733212	0.889845	1.0614	1
Fuca1	8.02211	0.178411	0.172345	0.273236	1
Ttyh2	8.02209	0.007745	0.007446	0.045107	1
Gm15501	8.00567	0.06235	0.086173	0.108236	1
Tmem173	7.99178	0.568932	0.328784	0.153778	-1
Ndufs6	7.96489	0.068467	0.099525	0.156874	1
Tmem205	7.95211	0.009771	0.006702	0.052129	1
0610031J06Rik	7.95078	0.214476	0.295133	0.362934	1
AI607873	7.94456	0.001581	0.006814	0.021044	1
Atp6v1c1	7.92903	0.156458	0.223832	0.293457	1
Gm11518	7.92492	0.069073	0.105468	0.123081	1
AW112010	7.91993	0.040184	0.033022	0.131295	1
Npm1	7.89366	0.33048	0.35384	0.496292	1
Cd84	7.83197	0.206706	0.21018	0.337217	1
Gm9097	7.82651	0.000131	0.003798	0.008167	1
Fabp3-ps1	7.82395	9.7e-05	0	0.005243	1
Ghr	7.82395	0.0002	0	0.049341	1
Gm7860	7.82395	0.000131	0	0.006129	1
Pdgfrl	7.82395	0.000194	0	0.01725	1
Samd4	7.82395	0.000131	0	0.006457	1
Sorbs3	7.82395	0.000202	0	0.006495	1
Ankrd55	7.82139	0.000386	0	0.009795	1
Gpr137c	7.82139	0.000545	0	0.009571	1
Matn4	7.82139	0.000291	0	0.006609	1
Slc25a47	7.82139	0.000135	0.003422	0.004575	1
Rpl17-ps5	7.80435	0.065363	0.065881	0.11086	1
Scarb1	7.80149	0.028843	0.02433	0.056807	1
Cd72	7.78941	0.010815	0.032467	0.085301	1
Gm14059	7.78882	0.011663	0.017967	0.042949	1
Rpl28-ps3	7.78643	0.21455	0.237935	0.316094	1
Uqcr11	7.75727	0.074028	0.078212	0.146638	1
Adcy3	7.75169	0.006911	0.030039	0.032993	1
Leprel2	7.74307	0.019088	0.051871	0.055366	1
Glipr1	7.72704	0.045845	0.075568	0.154205	1
Cox7a2l	7.70575	0.135331	0.14455	0.222856	1
Eef1g	7.69476	0.130897	0.158258	0.20347	1
Atp6v1f	7.68219	0.162743	0.119995	0.301156	1
Fgl2	7.67393	0.041782	0.066258	0.071789	1
Naca	7.67015	0.153229	0.205542	0.206505	1
Gng5	7.65659	0.07161	0.07267	0.125318	1
Rpl15-ps1	7.65135	0.067364	0.071197	0.120812	1
Ftl1	7.60173	0.047075	0.090435	0.092468	1
H2-Ab1	7.57433	0.06942	0.095382	0.126763	1
Fblim1	7.55403	0.036498	0.042146	0.092317	1
Gpr56	7.54313	0.730612	0.598143	0.361102	-1
Gm3362	7.5404	0.034187	0.051438	0.067529	1
Crybb1	7.53626	0.237864	0.110847	0.019609	-1
Prr5l	7.51569	0.011713	0.029331	0.043606	1
Rpl37-ps1	7.50599	0.009574	0.003556	0.031707	1
Gm17511	7.50543	0.022831	0.013538	0.054804	1
Gm7206	7.49564	0.047027	0.070332	0.086971	1
Gm8618	7.45856	0.004573	0.002441	0.018671	1
Gm6023	7.43772	0.07521	0.096007	0.123849	1
Gm8430	7.40473	0.056595	0.06598	0.116393	1
Adarb1	7.38814	0.019665	0.046335	0.060861	1
Taf10	7.36952	0.049931	0.067498	0.08437	1
Rpl8	7.36464	0.727402	0.777773	0.910851	1
Tmem176a	7.3396	0.40395	0.489894	0.676231	1
Rpl28-ps1	7.26766	0.065093	0.062377	0.124948	1
Pigyl	7.25198	0.028835	0.029099	0.063266	1
Soat1	7.23181	0.075602	0.066426	0.150992	1
Slc2a1	7.16427	0.058252	0.091784	0.090828	1
Gm16020	7.14555	0.020097	0.019802	0.051343	1
1700017B05Rik	7.12958	0.365603	0.270207	0.072321	-1
Rpl21-ps9	7.11736	0.007738	0.019126	0.025296	1
Cd200r4	7.11174	0.000609	0.020276	0.010684	1
Il3ra	7.10694	0.001034	0	0.012886	1
Rpl19-ps7	7.10114	0.031083	0.042991	0.058447	1
